# Dominant negative mutations in yeast Hsp90 reveal triage decision mechanism targeting client proteins for degradation

**DOI:** 10.1101/2024.01.02.573950

**Authors:** Julia M. Flynn, Margot E. Joyce, Daniel N. A. Bolon

**Affiliations:** Department of Biochemistry and Molecular Biotechnology University of Massachusetts Chan Medical School Worcester, MA 01605 USA

## Abstract

Most of the fundamental processes of cells are mediated by proteins. However, the biologically-relevant mechanism of most proteins are poorly understood. Dominant negative mutations have provided a valuable tool for investigating protein mechanisms but can be difficult to isolate because of their toxic effects. We used a mutational scanning approach to identify dominant negative mutations in yeast Hsp90. Hsp90 is a chaperone that forms dynamic complexes with many co-chaperones and client proteins. In vitro analyses have elucidated some key biochemical states and structures of Hsp90, co-chaperones, and clients; however, the biological mechanism of Hsp90 remains unclear. For example, high throughput studies have found that many E3 ubiquitin ligases bind to Hsp90, but it is unclear if these are primarily clients or acting to tag other clients for degradation. We introduced a library of all point mutations in the ATPase domain of Hsp90 into yeast and noticed that 176 were more than 10-fold depleted at the earliest point that we could analyze. There were two hot spot regions of the depleted mutations that were located at the hinges of a loop that closes over ATP. We quantified the dominant negative growth effects of mutations in the hinge regions using a library of mutations driven by an inducible promoter. We analyzed individual dominant negative mutations in detail and found that addition of the E33A mutation that prevents ATP hydrolysis by Hsp90 abrogated the dominant negative phenotype. Pull-down experiments did not reveal any stable binding partners, indicating that the dominant effects were mediated by dynamic complexes. DN Hsp90 decreased the expression level of two model Hsp90 clients, glucocorticoid receptor (GR) and v-src kinase. Using MG132, we found that GR was rapidly destabilized in a proteasome-dependent fashion. These findings provide evidence that the binding of E3 ligases to Hsp90 may serve a quality control function fundamental to eukaryotes.
