## Supplementary material for "Dominant negative mutations in yeast Hsp90 reveal triage decision mechanism targeting client proteins for degradation": Table S2

### Sheet: aa 92-101
Position	Amino acid	5 hours	12 hours	17 hours	31 hours		Growth effect relative to WT	Categorized as DN?
WT	WT	16478	19373	31082	50932
92	*	149	186	677	220		-0.138769
92	A	252	308	1550	933		-0.0117105
92	C	154	194	920	507		-0.0194124
92	E	522	568	2344	1428		-0.0311551
92	F	101	129	344	66		-0.261165
92	G	3299	3918	15248	6324		-0.0738532
92	I	165	164	540	405		-0.0317239
92	K	646	494	1379	1625		0.00208148
92	L	493	627	2994	1538		-0.0140876
92	N	384	301	714	923		-0.0274159
92	P	1482	2567	9078	3675		-0.0451943
92	R	720	1659	8399	1817		-0.00888114
92	S	299	498	2140	1115		-0.0131253
92	T	553	729	2716	1695		-0.0198828
92	V	876	952	4859	3325		-0.0135476
92	W	251	256	1598	248		-0.152807
93	*	382	391	631	506		-0.126867
93	A	1253	1538	3523	1503		-0.14185
93	C	227	277	678	499		-0.0359093
93	D	213	210	394	65		-0.331982
93	E	555	512	1060	213		-0.300242
93	G	5254	4796	9516	2134		-0.282198
93	H	147	222	486	178		-0.125569
93	K	471	478	955	329		-0.206074
93	L	684	733	1239	2100		0.00795203
93	M	339	336	649	961		0.00162636
93	N	388	444	1018	289		-0.210169
93	P	6743	8643	18909	10873		-0.0712913
93	Q	208	214	503	182		-0.169601
93	R	2428	2597	5047	1448		-0.221098
93	S	384	387	657	320		-0.179848
93	T	922	1242	3227	1867		-0.0566573
93	V	2698	2891	5575	7355		-0.00311981
93	W	1234	803	1223	587		-0.247003
94	*	668	681	911	923		-0.122838
94	A	3288	3286	4500	5817		-0.0797916
94	C	234	172	183	205		-0.156731
94	D	530	305	347	169		-0.315407
94	E	731	480	590	416		-0.239169
94	F	740	407	343	107		-0.442632	x
94	G	3706	4356	7082	11744		0.00213895
94	H	1240	781	744	294		-0.359469
94	I	378	220	228	76		-0.392303
94	K	366	286	332	153		-0.284342
94	L	2709	1559	1278	469		-0.411585	x
94	M	437	365	408	221		-0.257215
94	N	788	537	619	311		-0.289538
94	P	8128	6864	7750	4036		-0.262007
94	Q	289	256	302	257		-0.177852
94	R	2744	1871	2150	1087		-0.282463
94	S	2924	2836	4047	4483		-0.0968534
94	T	2694	2132	2609	1592		-0.234915
94	V	897	580	635	360		-0.290804
94	W	341	180	186	64		-0.380896
94	Y	438	244	190	66		-0.426391	x
95	*	2574	2331	3168	3006		-0.136462
95	A	3540	3831	5852	9608		-0.0193339
95	C	3353	4093	6254	10913		0.00631274
95	D	2212	1879	2388	1669		-0.193931
95	E	1477	1668	2684	3797		-0.0243502
95	F	1796	2043	3214	5422		-0.000705016
95	G	6745	6994	10424	15894		-0.0379547
95	H	1615	1734	2850	4887		-0.00677146
95	I	1724	2054	3266	5368		-0.0084251
95	K	1396	1529	2397	3858		-0.0162116
95	L	4613	4991	7343	10561		-0.0439808
95	M	1001	1099	1726	3005		-0.00806581
95	N	570	700	939	1612		-0.0124701
95	P	3648	2711	3094	1575		-0.278558
95	Q	2925	3345	5210	8911		-0.000445599
95	R	3988	4302	6678	11716		0.00284889
95	S	4414	5124	8055	13714		0.00135219
95	T	239	270	337	711		-0.00785454
95	V	3184	3449	5651	9897		0.00506369
95	W	567	491	846	1348		0.00103654
95	Y	1381	1622	2386	3855		-0.016521
96	*	273	287	386	384		-0.121566
96	A	3279	2687	3267	2957		-0.181016
96	C	1045	1001	1415	2063		-0.0697575
96	D	1613	1037	987	480		-0.326158
96	E	1249	842	900	490		-0.286222
96	F	810	333	241	52		-0.558984	x
96	G	6537	4287	4786	3071		-0.26833
96	H	1691	1333	1716	1188		-0.208253
96	I	903	1072	1727	2885		0.00334149
96	K	1233	793	861	515		-0.287825
96	L	3921	4277	7011	11487		-0.00715795
96	M	980	1133	1780	3007		-0.00650407
96	N	1438	923	912	416		-0.335006
96	P	6152	5192	6307	4810		-0.196843
96	Q	1339	875	946	574		-0.279935
96	R	4239	2711	2803	1367		-0.319609
96	S	3490	2292	2340	1262		-0.306466
96	T	2644	1808	1971	1213		-0.268281
96	V	3109	3357	5570	9557		0.00252829
96	W	242	112	103	45		-0.406504	x
96	Y	224	90	50	9		-0.604182	x
97	*	570	575	783	652		-0.143531
97	A	1665	1727	2916	4708		-0.00941546
97	C	1650	1875	2734	3525		-0.0560186
97	D	169	67	56	37		-0.380582
97	E	700	262	200	52		-0.526455	x
97	F	1892	958	917	257		-0.445246	x
97	G	7110	6005	7225	5199		-0.202404
97	H	584	429	394	178		-0.331825
97	I	517	192	147	30		-0.562748	x
97	K	368	208	175	56		-0.438702	x
97	L	1282	464	277	68		-0.59089	x
97	N	407	239	173	44		-0.479328	x
97	P	2964	1195	839	188		-0.547039	x
97	Q	498	217	141	34		-0.544053	x
97	R	2878	1383	1229	294		-0.479249	x
97	S	3248	3610	5445	7670		-0.0428573
97	T	1019	371	288	102		-0.488055	x
97	V	2917	1716	1610	599		-0.382533
97	W	94	29	21	7		-0.532755	x
97	Y	404	158	119	33		-0.521995	x
98	*	1249	1143	1482	1526		-0.12993
98	A	2938	3275	5410	8748		-0.00326335
98	C	4008	4712	7593	12635		0.00372991
98	D	1244	1482	2246	3259		-0.0298554
98	E	1984	2300	3786	5755		-0.00693072
98	F	2445	2453	3566	3255		-0.123246
98	G	6107	6900	11018	17336		-0.0170269
98	H	1383	1657	2540	4198		-0.00696794
98	I	1239	1087	1381	1061		-0.180132
98	K	1527	1847	2799	4616		-0.00497925
98	L	6635	7415	10827	14827		-0.0440552
98	M	106	146	205	309		-0.016032
98	N	1020	1155	1706	3033		-0.00017649
98	P	8055	5914	6422	3353		-0.285972
98	Q	1244	1584	2478	3971		0.00350298
98	R	4944	5686	8928	14894		-0.00491618
98	S	3776	4405	6740	10645		-0.0129136
98	T	6458	7455	11758	19190		-0.00557449
98	V	4060	4439	6909	9945		-0.0327718
98	W	599	611	926	1335		-0.0450068
98	Y	1296	1322	1748	1622		-0.125493
99	*	1909	1692	2275	2270		-0.135209
99	A	3618	2121	1968	623		-0.400931	x
99	C	565	235	190	38		-0.536313	x
99	D	1268	890	896	518		-0.28239
99	E	795	616	698	586		-0.208196
99	F	1046	713	743	398		-0.29765
99	G	5991	2551	1866	488		-0.513006	x
99	H	143	153	158	117		-0.19985
99	I	825	564	560	276		-0.315848
99	K	1347	881	895	510		-0.303272
99	L	2179	1484	1535	692		-0.321175
99	M	382	224	251	87		-0.360158
99	N	544	386	349	171		-0.329776
99	P	3963	3023	3451	2120		-0.253612
99	Q	816	614	686	427		-0.250712
99	R	4979	3843	4554	2972		-0.233269
99	S	2362	2778	4427	7510		0.000914974
99	T	3383	3072	4234	3637		-0.148477
99	V	2440	1524	1541	708		-0.330686
99	W	313	202	224	103		-0.31585
99	Y	938	683	780	443		-0.263727
100	*	353	304	418	374		-0.141789
100	A	2836	2546	3161	2444		-0.178462
100	C	1348	945	1059	439		-0.308361
100	D	718	789	1255	1833		-0.0281646
100	E	2042	1567	1754	1019		-0.254918
100	F	2081	1367	1412	509		-0.362528
100	G	5438	6815	10621	17257		0.00372509
100	H	2129	2218	3440	4256		-0.0612374
100	I	246	132	116	35		-0.432221	x
100	K	990	735	847	642		-0.220563
100	L	2325	1443	1353	412		-0.397428
100	M	199	109	123	33		-0.397646
100	N	519	484	599	515		-0.159749
100	P	5012	2089	1774	670		-0.445695	x
100	Q	789	564	675	349		-0.266902
100	R	3052	2752	3501	3065		-0.166471
100	S	5304	6009	8728	11226		-0.0522802
100	T	2129	1930	2478	1783		-0.177216
100	V	2248	1635	1706	783		-0.307302
100	W	236	146	137	58		-0.353866
100	Y	609	472	580	380		-0.224313
101	*	1674	1512	2058	1934		-0.135296
101	A	3815	3874	5496	7257		-0.0693834
101	C	1859	1702	2576	2883		-0.097951
101	D	1234	601	550	177		-0.428862	x
101	E	2853	1882	2139	940		-0.30808
101	F	2133	1184	1103	337		-0.416258	x
101	G	7477	5641	6933	3843		-0.247851
101	H	472	264	235	66		-0.430333	x
101	I	634	624	886	950		-0.10024
101	K	672	485	543	253		-0.286064
101	L	4142	3136	3628	1931		-0.263922
101	M	224	233	281	223		-0.176214
101	N	306	144	121	72		-0.371489
101	P	5151	4009	4719	2680		-0.254009
101	Q	795	575	651	312		-0.277784
101	R	1836	1056	1026	384		-0.363332
101	S	5949	6841	11051	17909		-0.00165297
101	T	305	299	503	837		-0.0069837
101	V	3747	3929	6205	7856		-0.0523339
101	W	1578	835	912	377		-0.315313
101	Y	438	295	317	121		-0.338988

### Sheet: aa 122-131
		Sequencing counts at different timepoints
Position	Amino acid	5 hours	12 hours	17 hours	31 hours		Growth effect relative to WT	Categorized as DN?
WT	WT	23094	59409	43743	32579
122	*	298	531	618	122		-0.178465
122	A	1375	3001	2101	978		-0.102691
122	C	474	1205	1676	623		-0.00563923
122	D	587	1162	584	173		-0.241237
122	E	1562	3334	1776	736		-0.169278
122	F	730	668	227	16		-0.626996	x
122	G	2401	4519	1968	227		-0.420575	x
122	H	352	462	448	59		-0.309888
122	I	286	623	752	268		-0.0545648
122	K	513	659	762	112		-0.265798
122	L	1517	3064	2933	841		-0.136729
122	N	268	506	637	103		-0.190016
122	P	459	436	356	38		-0.410843	x
122	Q	212	270	261	26		-0.358262
122	R	930	1295	1416	175		-0.292819
122	S	840	1747	2175	566		-0.104812
122	T	642	1180	1604	480		-0.0829873
122	V	1516	4000	2920	2091		-0.00459
122	W	314	230	149	2		-0.809169	x
123	*	540	992	746	260		-0.157439
123	A	1185	1009	282	38		-0.565589	x
123	C	479	351	71	16		-0.556088	x
123	D	231	290	127	19		-0.427373	x
123	E	794	843	447	41		-0.493269	x
123	F	395	262	96	12		-0.562585	x
123	G	5611	14223	10377	8126		0.00463718
123	H	497	290	82	8		-0.660458	x
123	I	1021	1315	801	147		-0.337
123	K	1339	1865	1013	168		-0.362661
123	L	1014	958	395	38		-0.541682	x
123	M	295	183	53	4		-0.689735	x
123	N	580	371	110	11		-0.637552	x
123	P	1884	2257	1309	191		-0.390231
123	Q	552	424	198	16		-0.573587	x
123	R	2380	2683	1130	181		-0.436056	x
123	S	1664	1213	376	34		-0.630303	x
123	T	1800	2172	1143	212		-0.36754
123	V	1104	1584	752	163		-0.339079
123	Y	288	173	43	7		-0.597317	x
124	*	982	2030	1150	590		-0.129087
124	A	1240	2092	1193	276		-0.278676
124	C	1213	1793	993	238		-0.293918
124	D	330	299	98	21		-0.458091	x
124	E	1445	2789	1902	776		-0.142792
124	F	487	1315	999	725		0.00695404
124	G	4654	5977	2859	415		-0.414722	x
124	I	1016	2002	1190	451		-0.174842
124	K	914	814	221	32		-0.553601	x
124	L	4409	10411	6707	3822		-0.0749868
124	M	785	1825	1200	592		-0.0963011
124	N	233	176	38	4		-0.662132	x
124	P	1496	2241	812	222		-0.342073
124	Q	512	424	112	13		-0.601976	x
124	R	1344	1341	480	65		-0.504475	x
124	S	1358	1383	506	72		-0.490509	x
124	T	983	1408	800	194		-0.291605
124	V	3582	8182	5596	3403		-0.0587472
124	W	882	1684	961	390		-0.1746
124	Y	1174	2854	2139	1524		-0.0109048
125	*	708	1448	995	405		-0.134905
125	A	1761	1778	677	94		-0.488793	x
125	C	686	597	140	28		-0.529613	x
125	D	605	480	131	15		-0.603873	x
125	E	739	909	330	49		-0.462248	x
125	F	1798	4404	3524	2200		-0.0200277
125	G	3333	2785	733	75		-0.62147	x
125	H	342	277	65	15		-0.515518	x
125	I	760	512	175	19		-0.594599	x
125	K	802	838	294	40		-0.501494	x
125	L	3044	5787	3281	981		-0.224591
125	M	475	810	425	92		-0.301775
125	P	3537	5953	3042	766		-0.283808
125	Q	590	536	135	15		-0.605634	x
125	R	1062	831	173	33		-0.569773	x
125	S	1586	1147	300	43		-0.586573	x
125	T	661	539	182	15		-0.61721	x
125	V	1507	1525	495	76		-0.49916	x
125	W	574	497	140	12		-0.633915	x
125	Y	479	1145	811	572		-0.0239496
126	*	184	343	238	121		-0.109261
126	A	3063	7937	5874	4622		0.0104335
126	C	244	723	513	427		0.0285247
126	D	1065	1071	351	56		-0.492232	x
126	E	617	484	121	17		-0.587439	x
126	F	1205	1107	368	59		-0.500014	x
126	G	6855	17022	12855	10224		0.0103491
126	I	686	1210	686	189		-0.246606
126	K	1773	1353	415	60		-0.552196	x
126	L	2477	2016	578	71		-0.58146	x
126	M	318	382	205	40		-0.356794
126	N	478	536	210	26		-0.489524	x
126	P	2557	2007	521	95		-0.539809	x
126	Q	207	168	63	5		-0.606301	x
126	R	1510	1195	347	37		-0.605143	x
126	S	2472	6328	4714	3613		0.00588818
126	T	1234	2483	1345	594		-0.163543
126	V	3884	7408	4091	1644		-0.181745
126	W	767	822	278	56		-0.442381	x
126	Y	621	476	209	33		-0.478	x
127	*	462	938	550	291		-0.120653
127	A	2128	5538	4032	3208		0.00998644
127	C	1351	3436	2604	1983		0.00694459
127	D	1707	4024	3024	2358		0.000117651
127	E	1404	3571	2652	2053		0.00617904
127	F	2800	3924	1574	295		-0.393001
127	G	8212	20660	15647	11961		0.0061261
127	H	476	428	153	33		-0.443537	x
127	I	997	2451	1889	1518		0.0141585
127	K	1141	1089	374	57		-0.498005	x
127	L	4047	10211	7721	5833		0.00434175
127	M	763	1973	1354	1196		0.0159303
127	N	1142	2654	1963	1481		-0.00947536
127	P	6165	15850	11619	8631		-0.00122068
127	Q	1101	2842	2150	1757		0.0196179
127	R	3132	3092	1061	155		-0.50077	x
127	S	2971	7848	5592	4313		0.00327654
127	T	1453	3780	2683	2188		0.00961972
127	V	2491	6771	4886	3851		0.0122681
127	W	336	234	60	10		-0.570546	x
127	Y	492	1304	949	720		0.0045938
128	*	612	1254	764	363		-0.130206
128	A	2710	3262	1328	249		-0.408841	x
128	C	856	1122	454	100		-0.374056
128	D	654	623	205	35		-0.487373	x
128	E	457	322	115	12		-0.588154	x
128	F	1457	3857	2952	1922		-0.0113937
128	G	3990	6610	3269	788		-0.298079
128	H	632	1433	952	551		-0.0723081
128	I	841	731	195	41		-0.500391	x
128	K	577	559	190	21		-0.548814	x
128	L	1855	1710	553	100		-0.485124	x
128	M	639	665	250	35		-0.485949	x
128	N	447	415	88	15		-0.563873	x
128	P	1757	1278	294	39		-0.619506	x
128	Q	1300	1149	385	63		-0.500128	x
128	R	2095	2046	716	125		-0.470586	x
128	S	2925	2485	690	92		-0.568622	x
128	T	1314	1227	362	48		-0.547986	x
128	V	1558	1524	458	75		-0.505874	x
128	W	1113	2656	2011	1706		0.0161936
128	Y	1069	2844	2171	1601		0.00850044
129	*	627	1210	750	314		-0.154618
129	A	711	576	174	14		-0.640338	x
129	C	516	649	242	38		-0.446246	x
129	D	1061	2414	1532	789		-0.0979968
129	E	1078	2125	1281	531		-0.158261
129	F	1651	4185	2895	1993		-0.0246308
129	G	3763	3554	1099	148		-0.536334	x
129	H	275	328	102	19		-0.45582	x
129	I	1277	3126	2020	1081		-0.0800784
129	K	960	752	208	34		-0.546804	x
129	L	3431	9039	6455	4915		0.00128879
129	M	556	1263	732	315		-0.141748
129	N	554	511	104	11		-0.647074	x
129	P	2780	4281	2000	428		-0.335236
129	Q	1055	1104	362	66		-0.466205	x
129	R	2274	2186	704	89		-0.537448	x
129	S	1537	1259	406	52		-0.554497	x
129	T	1226	1074	303	35		-0.584994	x
129	V	1546	2022	824	124		-0.433478	x
129	W	552	1349	851	441		-0.0893762
129	Y	933	2166	1360	823		-0.0717955
130	*	281	509	336	145		-0.14699
130	A	2024	5173	3808	2950		0.00541115
130	C	741	2051	1536	1190		0.0179143
130	D	777	1897	1214	690		-0.0724734
130	E	1362	3007	1862	922		-0.111947
130	F	2231	2497	900	179		-0.42856	x
130	G	13650	35273	26214	18530		-0.00618352
130	H	554	651	246	36		-0.463402	x
130	I	520	1428	1130	763		0.00435511
130	K	401	449	192	35		-0.413862	x
130	L	3180	5325	2546	636		-0.296758
130	M	215	354	225	59		-0.243727
130	P	3611	9348	6958	5010		-0.00278582
130	Q	650	1126	588	176		-0.249339
130	R	2488	2289	744	148		-0.469416	x
130	S	2189	6090	4562	3318		0.00857061
130	T	1751	4605	3490	2427		-0.0033892
130	V	1980	5162	3820	2759		-0.00241323
130	W	1408	1615	635	121		-0.417903	x
130	Y	339	544	317	84		-0.259629
131	*	323	683	395	167		-0.15356
131	A	2162	5360	3894	2685		-0.0189059
131	C	1162	3254	2405	1633		-0.00376414
131	D	286	655	443	213		-0.0974934
131	E	1052	1432	641	108		-0.395129
131	F	3030	5738	3143	722		-0.272545
131	G	10865	29720	21052	15284		-0.00306848
131	I	1233	3125	2065	1396		-0.0351467
131	K	629	522	148	19		-0.573977	x
131	L	3497	6677	3569	1045		-0.237191
131	M	640	1591	1170	686		-0.0422308
131	N	761	1890	1327	854		-0.0352997
131	P	2632	5198	2661	849		-0.2267
131	Q	696	1231	535	156		-0.281535
131	R	2320	2020	599	96		-0.525572	x
131	S	2167	5744	4138	2894		-0.00998057
131	T	1854	5018	3557	2510		-0.00873469
131	V	4807	12587	8747	6127		-0.0172023
131	W	1445	2415	1080	239		-0.327311
131	Y	419	344	89	15		-0.547404	x
